# A BioID-derived proximity interactome for SARS-CoV-2 proteins

**DOI:** 10.1101/2021.09.17.460814

**Authors:** Danielle G. May, Laura Martin-Sancho, Valesca Anschau, Sophie Liu, Rachel J. Chrisopulos, Kelsey L. Scott, Charles T. Halfmann, Ramon Díaz Peña, Dexter Pratt, Alexandre R. Campos, Kyle J. Roux

## Abstract

The novel coronavirus SARS-CoV-2 is responsible for the ongoing COVID-19 pandemic and has caused a major health and economic burden worldwide. Understanding how SARS-CoV-2 viral proteins behave in host cells can reveal underlying mechanisms of pathogenesis and assist in development of antiviral therapies. Here we use BioID to map the SARS-CoV-2 virus-host interactome using human lung cancer derived A549 cells expressing individual SARS-CoV-2 viral proteins. Functional enrichment analyses revealed previously reported and unreported cellular pathways that are in association with SARS-CoV-2 proteins. We have also established a website to host the proteomic data to allow for public access and continued analysis of host-viral protein associations and whole-cell proteomes of cells expressing the viral-BioID fusion proteins. Collectively, these studies provide a valuable resource to potentially uncover novel SARS-CoV-2 biology and inform development of antivirals.
