## Supplementary material for "A BioID-derived proximity interactome for SARS-CoV-2 proteins": Table S1

### Sheet: Addgene Constructs
Viral Protein	Plasmid Name	Addgene #	Biotin Ligase Fusion Site	Target Vector	RE Sites	Final Vector
N	pLVX-EF1alpha-SARS-CoV-2-N-2xStrep-IRES-Puro	141391	C-terminus	BioID2-HA pBabe	BamHI/EcoRI	N-1x-BioID2 pBabe
E	pDONR207 SARS-CoV-2 E	141273	C-terminus	BioID2-HA pBabe	BamHI/EcoRI	E-1x-BioID2 pBabe
M	pDONR207 SARS-CoV-2 M	141274	C-terminus	BioID2-HA pBabe	BamHI/EcoRI	M-1x-BioID2 pBabe
ORF3a	pLVX-EF1alpha-SARS-CoV-2-orf3a-2xStrep-IRES-Puro	141383	C-terminus	BioID2-HA pBabe	BamHI/EcoRI	ORF3a-1x-BioID2 pBabe
ORF6	pDONR223 SARS-CoV-2 ORF6	141275	C-terminus	BioID2-HA pBabe	BamHI/EcoRI	ORF6-1x-BioID2 pBabe
ORF7a	pDONR207 SARS-CoV-2 ORF7A	141276	C-terminus	BioID2-HA pBabe	BamHI/EcoRI	ORF7a-1x-BioID2 pBabe
ORF7b	pDONR223 SARS-CoV-2 ORF7B	141277	N-terminus	myc-BioID2 pBabe	XhoI/PmeI	BioID2-1x-ORF7b pBabe
ORF8	pDONR223 SARS-CoV-2 ORF8	141278	C-terminus	TurboID-3xHA pBabe	BamHI/EcoRI	ORF8-1x-TurboID-3xHA pBabe
ORF9b	pDONR223 SARS-CoV-2 ORF9B	141280	C-terminus	BioID2-HA pBabe	BamHI/EcoRI	ORF7a-1x-BioID2 pBabe
ORF9c	pLXV-EF1alpha-2xStrep-SARS-CoV-2-orf9c-IRES-Puro	141393	N-terminus	myc-BioID2 pBabe	XhoI/PmeI	BioID2-1x-ORF9c pBabe
ORF10	pLVX-EF1alpha-SARS-CoV-2-orf10-2xStrep-IRES-Puro	141394	C-terminus	BioID2-HA pBabe	BamHI/EcoRI	ORF10-1x-BioID2 pBabe
Nsp 2	pLVX-EF1alpha-SARS-CoV-2-nsp2-2xStrep-IRES-Puro	141368	C-terminus	BioID2-HA pBabe	BamHI/EcoRI	Nsp2-1x-BioID2 pBabe
Nsp 3	pDONR207 SARS-CoV-2 NSP3	141257	N-terminus	myc-BioID2 pBabe	XhoI/PmeI	BioID2-1x-Nsp3 pBabe
Nsp 4	pDONR223 SARS-CoV-2 NSP4	141258	C-terminus	BioID2-HA pBabe	BamHI/EcoRI	Nsp4-1x-BioID2 pBabe
Nsp 5	pDONR223 SARS-CoV-2 NSP5	141259	C-terminus	BioID2-HA pBabe	BamHI/EcoRI	Nsp5-1x-BioID2 pBabe
Nsp 6	pDONR223 SARS-CoV-2 NSP6	141260	C-terminus	BioID2-HA pBabe	BamHI/EcoRI	Nsp6-1x-BioID2 pBabe
Nsp 7	pDONR223 SARS-CoV-2 NSP7	141261	C-terminus	BioID2-HA pBabe	BamHI/EcoRI	Nsp7-1x-BioID2 pBabe
Nsp 8	pDONR223 SARS-CoV-2 NSP8	141262	C-terminus	BioID2-HA pBabe	BamHI/EcoRI	Nsp8-1x-BioID2 pBabe
Nsp 9	pDONR223 SARS-CoV-2 NSP9	141263	C-terminus	BioID2-HA pBabe	BamHI/EcoRI	Nsp9-1x-BioID2 pBabe
Nsp10	pDONR223 SARS-CoV-2 NSP10	141264	C-terminus	BioID2-HA pBabe	BamHI/EcoRI	Nsp10-1x-BioID2 pBabe
Nsp11	pLVX-EF1alpha-SARS-CoV-2-nsp11-2xStrep-IRES-Puro	141377	C-terminus	BioID2-HA pBabe	BamHI/EcoRI	Nsp11-1x-BioID2 pBabe
Nsp 12	pLVX-EF1alpha-SARS-CoV-2-nsp12-2xStrep-IRES-Puro	141378	N-terminus	myc-BioID2 pBabe	XhoI/PmeI	BioID2-1x-Nsp12 pBabe
Nsp13	pDONR223 SARS-CoV-2 NSP13	141266	C-terminus	BioID2-HA pBabe	BamHI/EcoRI	Nsp13-1x-BioID2 pBabe
Nsp 14	pDONR223 SARS-CoV-2 NSP14	141267	C-terminus	BioID2-HA pBabe	BamHI/EcoRI	Nsp14-1x-BioID2 pBabe
Nsp 15	pDONR223 SARS-CoV-2 NSP15	141268	C-terminus	BioID2-HA pBabe	BamHI/EcoRI	Nsp15-1x-BioID2 pBabe
Nsp 16	pDONR223 SARS-CoV-2 NSP16	141269	C-terminus	BioID2-HA pBabe	BamHI/EcoRI	Nsp16-1x-BioID2 pBabe

### Sheet: Primers
Primer Name	Sequence
BioID2-1x-Nsp3 XhoI F pBabe	AGC CTG AGA AGA AGC CTC GAG GGT GGA GGC GGG TCT ACC GGT ATG GCC CCT ACC AAG GTG
BioID2-1x-Nsp3 PmeI R pBabe	GGT CGA CTC AGC GGT TTA AAC TTA TCC GCC CTT CAG GGC GAT
BioID2-1x-ORF7b XhoI F pBabe	AGC CTG AGA AGA AGC CTC GAG GGT GGA GGC GGG TCT ACC GGT ATG ATC GAG CTG AGC CTG ATC
BioID2-1x-ORF7b PmeI R pBabe	GGT CGA CTC AGC GGT TTA AAC TTA AGC GTG GCA GGT TTC GTT
BioID2-1x-ORF9c XhoI F pBabe	AGC CTG AGA AGA AGC CTC GAG GGT GGA GGC GGG TCT ACC GGT CTT CAA TCC TGC TAT AAC
BioID2-1x-ORF9c PmeI R pBabe	GGT CGA CTC AGC GGT TTA AAC TCA ATC CGT AAG ACA GCA
Eprotein-1x-BioID2 BamHI F pBabe	CTC TAG GCG CCG GCC GGA TCC GCC ACC ATG TAC TCT TTC GTG AGC
Eprotein-1x-BioID2 EcoRI R pBabe	GAT CAG GTT CTT GAA GAA TTC AGA CCC GCC TCC ACC ACC GGT CAC CAG CAG GTC AGG CAC
Mprotein-1x-BioID2 BamHI F pBabe	CTC TAG GCG CCG GCC GGA TCC GCC ACC ATG GCT GAC TCT AAC GGT
Mprotein-1x-BioID2 EcoRI R pBabe	GAT CAG GTT CTT GAA GAA TTC AGA CCC GCC TCC ACC ACC GGT CTG CAC CAG CAG GGC GAT
Nprotein-1x-BioID2 BamHI F pBabe	CTC TAG GCG CCG GCC GGA TCC GCC ACC ATG AGC GAT AAC
Nprotein-1x-BioID2 EcoRI R pBabe	GAT CAG GTT CTT GAA GAA TTC AGA CCC GCC TCC ACC ACC GGT CGC CTG AGT AGA ATC GGC
Nsp2-1x-BioID2 BamHI F pBabe	CTC TAG GCG CCG GCC GGA TCC GCC ACC ATG GCC TAC ACG CGA TAT
Nsp2-1x-BioID2 EcoRI R pBabe	GAT CAG GTT CTT GAA GAA TTC AGA CCC GCC TCC ACC ACC GGT GCC GCC CTT AAG GGT AAA
Nsp4-1x-BioID2 BamHI F pBabe	CTC TAG GCG CCG GCC GGA TCC GCC ACC ATG AAG ATC GTG AAC AAC
Nsp4-1x-BioID2 EcoRI R pBabe	GAT CAG GTT CTT GAA GAA TTC AGA CCC GCC TCC ACC ACC GGT CTG CAG CAC GGC GCT GGT
Nsp5-1x-BioID2 BamHI F pBabe	CTC TAG GCG CCG GCC GGA TCC GCC ACC ATG TCC GGA TTC CGC AAG
Nsp5-1x-BioID2 EcoRI R pBabe	GAT CAG GTT CTT GAA GAA TTC AGA CCC GCC TCC ACC ACC GGT CTG GAA GGT CAC ACC AGA
Nsp6-1x-BioID2 BamHI F pBabe	CTC TAG GCG CCG GCC GGA TCC GCC ACC ATG AGC GCC GTG AAG AGA
Nsp6-1x-BioID2 EcoRI R pBabe	GAT CAG GTT CTT GAA GAA TTC AGA CCC GCC TCC ACC ACC GGT CTG CAC GGT GGC CAC CTT
Nsp7-1x-BioID2 BamHI F pBabe	CTC TAG GCG CCG GCC GGA TCC GCC ACC ATG AGC AAG ATG TCC GAC
Nsp7-1x-BioID2 EcoRI R pBabe	GAT CAG GTT CTT GAA GAA TTC AGA CCC GCC TCC ACC ACC GGT CTG CAG GGT AGC CCT GTT
Nsp8-1x-BioID2 BamHI F pBabe	CTC TAG GCG CCG GCC GGA TCC GCC ACC ATG GCC ATC GCT AGC GAG
Nsp8-1x-BioID2 EcoRI R pBabe	GAT CAG GTT CTT GAA GAA TTC AGA CCC GCC TCC ACC ACC GGT CTG CAG CTT CAC GGC AGA
Nsp9-1x-BioID2 BamHI F pBabe	CTC TAG GCG CCG GCC GGA TCC GCC ACC ATG AAC AAC GAG CTG AGC
Nsp9-1x-BioID2 EcoRI R pBabe	GAT CAG GTT CTT GAA GAA TTC AGA CCC GCC TCC ACC ACC GGT CTG CAG CCT CAC GGT AGC
Nsp10-1x-BioID2 BamHI F pBabe	CTC TAG GCG CCG GCC GGA TCC GCC ACC ATG GCT GGT AAC GCT ACT
Nsp10-1x-BioID2 EcoRI R pBabe	GAT CAG GTT CTT GAA GAA TTC AGA CCC GCC TCC ACC ACC GGT CTG CAG CAT AGG TTC CCT
Nsp11-1x-BioID2 BamHI F pBabe	CTC TAG GCG CCG GCC GGA TCC GCC ACC ATG TCA GCC GAT
Nsp11-1x-BioID2 EcoRI R pBabe	GAT CAG GTT CTT GAA GAA TTC AGA CCC GCC TCC ACC ACC GGT CAC GGC GAA ACC GTT CAA
Nsp12-1x-BioID2 BamHI F pBabe	CTC TAG GCG CCG GCC GGA TCC GCC ACC ATG TCA GCA GAC
Nsp12-1x-BioID2 EcoRI R pBabe	GAT CAG GTT CTT GAA GAA TTC AGA CCC GCC TCC ACC ACC GGT CTG CAG GAC GGT GTG AGG
Nsp13-1x-BioID2 BamHI F pBabe	CTC TAG GCG CCG GCC GGA TCC GCC ACC ATG GCC GTG GGC GCT TGC
Nsp13-1x-BioID2 EcoRI R pBabe	GAT CAG GTT CTT GAA GAA TTC AGA CCC GCC TCC ACC ACC GGT CTG CAG GGT AGC CAC GTT
Nsp14-1x-BioID2 BamHI F pBabe	CTC TAG GCG CCG GCC GGA TCC GCC ACC ATG GCT GAG AAC GTG ACC
Nsp14-1x-BioID2 EcoRI R pBabe	GAT CAG GTT CTT GAA GAA TTC AGA CCC GCC TCC ACC ACC GGT CTG CAG CCT GGT GAA GGT
Nsp15-1x-BioID2 BamHI F pBabe	CTC TAG GCG CCG GCC GGA TCC GCC ACC ATG TCT CTG GAG AAC GTG
Nsp15-1x-BioID2 EcoRI R pBabe	GAT CAG GTT CTT GAA GAA TTC AGA CCC GCC TCC ACC ACC GGT CTG CAG CTT AGG GTA GAA
Nsp16-1x-BioID2 BamHI F pBabe	CTC TAG GCG CCG GCC GGA TCC GCC ACC ATG TCT TCC CAG GCT TGG
Nsp16-1x-BioID2 EcoRI R pBabe	GAT CAG GTT CTT GAA GAA TTC AGA CCC GCC TCC ACC ACC GGT GTT GTT CAC CAG CAC GTC
ORF3a-1x-BioID2 BamHI F pBabe	CTC TAG GCG CCG GCC GGA TCC GCC ACC ATG GAC CTT TTT
ORF3a-1x-BioID2 EcoRI R pBabe	GAT CAG GTT CTT GAA GAA TTC AGA CCC GCC TCC ACC ACC GGT CAG GGG CAC AGA TGT GGT
ORF6-1x-BioID2 BamHI F pBabe	CTC TAG GCG CCG GCC GGA TCC GCC ACC ATG TTC CAC CTG GTG GAC
ORF6-1x-BioID2 EcoRI R pBabe	GAT CAG GTT CTT GAA GAA TTC AGA CCC GCC TCC ACC ACC GGT GTC GAT TTC CAT GGG CTG
ORF7a-1x-BioID2 BamHI F pBabe	CTC TAG GCG CCG GCC GGA TCC GCC ACC ATG AAG ATC ATC CTG TTC
ORF7a-1x-BioID2 EcoRI R pBabe	GAT CAG GTT CTT GAA GAA TTC AGA CCC GCC TCC ACC ACC GGT TTC GGT CTT ACG CTT CAG
ORF8-1x-TurboID XhoI F pBabe	TCT CTA GGC GCC GGC CTC GAG GCC ACC ATG AAG TTC CTG GTG TTC
ORF8-1x-TurboID EcoRI R pBabe	CAC AGT ATT GTC TTT GAA TTC AGA CCC GCC TCC ACC ACC GGT GAT GAA GTC CAG CAC CAC
ORF9b-1x-BioID2 BamHI F pBabe	CTC TAG GCG CCG GCC GGA TCC GCC ACC ATG GAC CCA AAG ATC TCT
ORF9b-1x-BioID2 EcoRI R pBabe	GAT CAG GTT CTT GAA GAA TTC AGA CCC GCC TCC ACC ACC GGT CTT CAC GGT CAC CAC CAC
ORF10-1x-BioID2 BamHI F pBabe	CTC TAG GCG CCG GCC GGA TCC GCC ACC ATG GGC TAC ATC
ORF10-1x-BioID2 EcoRI R pBabe	GAT CAG GTT CTT GAA GAA TTC AGA CCC GCC TCC ACC ACC GGT TGT GAG ATT GAA GTT TAC
BioID2-1x-Nsp12 AgeI F pBabe	GGT GGA GGC GGG TCT ACC GGT ATG TCA GCA GAC GCA CAA
BioID2-1x-Nsp12 PmeI R p Babe	GGT CGA CTC AGC GGT TTA AAC CTA CTG CAG GAC GGT GTG AGG
