## Supplementary material for "A BioID-derived proximity interactome for SARS-CoV-2 proteins": Table S4

### Sheet: Table S4
Protein ID	Gene Name	Gene ID	Bait	Description	log2FC	pvalue	Intensity	Sample N	Normalized SARS-CoV-2 infection
Q01628	IFITM3	10410	E	Interferon-induced transmembrane protein 3	8.39137	0.00833333	44416500	3	0.634482
Q01628	IFITM3	10410	ORF3a	Interferon-induced transmembrane protein 3	9.39414	0.00555556	373032100	3	0.634482
Q13325	IFIT5	24138	ORF9c	Interferon-induced protein with tetratricopeptide repeats 5	3.85771	1.71617e-08	170884400	3	0.568698
Q9NUQ6	SPATS2L	26010	N	SPATS2-like protein	9.11985	0.00151515	206441400	3	0.538141
P09914	IFIT1	3434	ORF3a	Interferon-induced protein with tetratricopeptide repeats 1	8.12244	0.00833333	26395200	2	0.487637
P09914	IFIT1	3434	ORF7b	Interferon-induced protein with tetratricopeptide repeats 1	8.35347	0.00555556	41195100	3	0.487637
P09914	IFIT1	3434	ORF8	Interferon-induced protein with tetratricopeptide repeats 1	8.65356	0.00555556	79627000	3	0.487637
P05161	ISG15	9636	ORF3a	Ubiquitin-like protein ISG15	8.05519	0.00833333	22044500	3	0.425934
P05161	ISG15	9636	NSP12	Ubiquitin-like protein ISG15	7.90341	0.00833333	16195700	3	0.425934
P05161	ISG15	9636	ORF8	Ubiquitin-like protein ISG15	8.15225	0.00833333	27812800	3	0.425934
Q01629	IFITM2	10581	M	Interferon-induced transmembrane protein 2	3.06895	0.000772185	159190300	3	0.276449
Q01629	IFITM2	10581	ORF7a	Interferon-induced transmembrane protein 2	2.44647	0.00453033	100197300	3	0.276449
Q01629	IFITM2	10581	ORF3a	Interferon-induced transmembrane protein 2	2.83603	6.75833e-07	641700100	3	0.276449
Q8NB16	MLKL	197259	ORF9b	Mixed lineage kinase domain-like protein	3.00819	2.88646e-07	132394700	3	0.064
